# Microplastics analytics: why we should not underestimate the importance of blank controls

**DOI:** 10.1101/2023.02.04.527118

**Authors:** Michael J. Noonan, Nicole G. Ribeiro, C Lauren Mills, Marcia de A. M. M. Ferraz

## Abstract

Recent years have seen considerable scientific attention devoted towards documenting the presence of microplastics (MPs) in environmental samples. Due to omnipresence of environmental microplastics, however, disentangling environmental MPs from sample contamination is a challenge. Hence, the environmental (collection site and laboratory) microplastics contamination of samples during processing is a reality that we must address, in order to generate reproducible and reliable data. Here we investigated published literature and have found that around 1/5 of studies failed to use blank controls in their experiments. Additionally, only 34% of the studies used a controlled air environment for their samples processing (laminar flow, fume hood, closed laboratory, clean room, etc.). In that regard, we have also shown that preparing samples in the fume hood, leads to more microplastics contamination than preparing it in the laboratory bench and the laminar flow. Although it did not completely prevent microplastics contamination, the processing of sample inside the laminar flow is the best option to reduce sample contamination during processing. Overall, we showed that blank controls are a must in microplastics sample preparation, but it is often overlooked by researchers.

**Highlights:**

1. Most of the contaminant microplastics in blank controls were particles < 20 μm.
2. Fume hoods result in more contamination than processing the samples on the bench.
3. Laminar flow was the best option for reducing MPs contamination of samples.
4. 1/5 of studies failed to use blank controls, and 1/3 did not correct their data.
5. Improving the use and description of blanks is imperative for ensuring data quality.

**Mandatory graphical abstract:** 
