## Supplementary material for "Microplastics analytics: why we should not underestimate the importance of blank controls": Table with all data from literature review

### Sheet: Sheet1
Sample type	Particle size (um)	Controled air flow?	Method of MPs analysis	Blank used?	Blank results are shown?	MPs concentration in blank	Mps size in Blank	Corrected to blank?	Reference	DOI
Tea bag	0.4 - 100	LF	FTIR	Yes	Yes	< 1%	Not described	No	(Xu et al., 2021)	10.1016/j.jhazmat.2021.126328
80 invertebrate species	NA	Not described	LM, FTIR	Yes	Yes	8 fibers	176 - 931 um	No	(Pagter et al., 2021)	10.1016/j.scitotenv.2021.148278
Snow	NA	Not described	Pyrolysis GC-MS	Not described	NA	NA	NA	NA	(Rødland et al., 2022)	10.1016/j.scitotenv.2022.153785
River, sediment and fish	> 1.2	Not described	SM	Not described	NA	NA	NA	NA	(Blankson et al., 2022)	10.1371/journal.pone.0263196
Lake surface water	200 - 5,000	Not described	SM, HNT	Yes	Yes	0.12 - 0.25 particles	Not described	No	(Malla-Pradhan et al., 2022)	10.1007/s11356-021-18301-9
River shore surface sediment	20 - 5,000	FH and LF	FTIR, Raman	Yes	Yes	4 particles	Not described	No	(Tsering et al., 2021)	10.1016/j.scitotenv.2021.147968
Beach sediment	> 1	Not described	SM, FTIR, Raman	Yes	Yes	Not detected	NA	No	(Ranjani et al., 2022)	10.1016/j.envpol.2022.119315
Atmospheric deposition	> 50	Self made booth	SM, FTIR	Yes	Yes	5 fibers/blank	Not described	Yes	(Liu et al., 2022)	10.1016/j.ecoenv.2022.113353
Soil spiked with MPs	53 - 300	Not described	LM	Yes	Yes	Not detected	NA	NA	(Rehm et al., 2021)	10.1016/j.scitotenv.2021.148774
Sewage sludge	13 - 300	Not described	LM, FTIR	Yes	Yes	80 particles/filter	20 - 120 um	Not described	(Philipp et al., 2022)	10.1016/j.scitotenv.2022.155485
Seawater and pearl oyster	20 - 5,000	LF	Scanner, FTIR	Yes	yes	7.7 particles/filter	Not described	No	(Gardon et al., 2021)	10.1016/j.jhazmat.2021.126396
River water	1,000 - 5,000	Not described	SM, FTIR	Not described	NA	NA	NA	NA	(Bermúdez et al., 2021)	10.1016/j.marpolbul.2021.112622
River watershed	> 63	Not described	SM, FTIR	Yes	Yes	490 particles	Not described	Not described	(Talbot et al., 2022)	10.1016/j.scitotenv.2022.155143
Pantala sp	400 - 500	Not described	SM, FTIR	Yes	Yes	Not detected	Not described	NA	(Maneechan and On Prommi, 2022)	10.7717/peerj.12902
Commercial and raw cow milk	> 5	CR and LF	SEM, Raman	Yes	Yes	16-96 particles/filter	> 7 um	Not described	(Da Costa Filho et al., 2021)	10.1038/s41598-021-03458-7
Seawater	> 0.3	Not described	TD-PTR-MS	Yes	yes	3.9 ng/L	Not described	No	(Materić et al., 2022)	10.1016/j.scitotenv.2022.157371
Yarn and fabric MPs release	> 5	Not described	FTIR, SEM	Not described	NA	NA	NA	NA	(Choi et al., 2021)	10.3390/polym13172988
River water	300 - 5,000	Not described	LM, FTIR	Yes	Yes	Not detected	NA	NA	(Cordova et al., 2022)	10.1016/j.marpolbul.2022.113926
Disposable face mask	1 - 500	Not described	SEM, FTIR, LISST	Yes	Yes	Not detected	NA	NA	(Wang et al., 2021)	10.1016/j.jhazmat.2021.126036
Soil	< 1,000	Not described	TED-GC/MS, ICP-OE	Yes	Yes	14.6 mg/kg	NA	Not described	(Müller et al., 2022)	10.1016/j.chemosphere.2022.133653
Disposable face mask	500 - 5,000	Not described	LM	Not described	NA	NA	NA	NA	(Sendra et al., 2022)	10.1016/j.jhazmat.2021.128186
Sea water	> 5	LF	LM, LDIR, FTIR	Yes	Yes	Not detected	NA	No	(Hildebrandt et al., 2022)	10.1016/j.envpol.2022.119547
Soil	> 20	Not described	SM, FTIR	Not described	NA	NA	NA	NA	(Jiang et al., 2022)	10.1016/j.envint.2022.107096
Sea water and fish	>100	FH	SM, HNT	Yes	Yes	5 particles total	Not described	Yes	(Sainio et al., 2021)	10.1016/j.marpolbul.2021.112814
Blood	5,0 - 50,0	Not described	Raman	Not described	NA	NA	NA	NA	(Lee et al., 2022)	10.3390/polym14112220
Water (not specified which)	NA	Not described	FTIR	Not described	NA	NA	NA	NA	(Hufnagel et al., 2022)	10.1021/acs.estlett.1c00851
Supermarket dried fish	195 - 4,780	Not described	SM, FTIR, Raman	Yes	Yes	Not detected	NA	NA	(Piyawardhana et al., 2022)	10.1016/j.jhazmat.2021.127093
Sea water	> 100	Not described	SM	Yes	NA	NA	NA	Yes	(Vega-Moreno et al., 2021)	10.1016/j.scitotenv.2021.147802
Fish (34 species)	1,000 - 3,000	Not described	SM, HNT	Yes	Yes	Not detected	NA	NA	(Soe et al., 2022)	10.3390/biology11020331
River water	300 - 5,000	Not described	SM	Yes	Yes	2 fibers/petri dish	Not described	Yes	(Fiore et al., 2022)	10.1007/s11356-022-18501-x
Trophosphere	>2.2	LF	Raman	Yes	Yes	8 particles/field blanks, 3-4 particles/lab blanks	NA	Yes	(Allen et al., 2021)	10.1038/s41467-021-27454-7
Stomachs of dolphins	>100	Not described	FTIR	Yes	Yes	20 particles	NA	Yes	(Stockin et al., 2021)	10.1016/j.marpolbul.2021.113084
Salt	>0.45	Not described	Ft-MIR-NIR	Yes	Yes	Not detected	NA	NA	(Rakib et al., 2021)	10.1038/s41598-021-02457-y
Human Faeces	>30	Not described	Raman	Yes	NA	NA	NA	Yes	(Ho et al., 2022)	10.3390/toxics10080414
Tribituary and lake water	>20	Air purifier in room	Raman	Yes	Yes	1.6 +/-2.7 particles, 1.2+/-1.5 fibers	Not described	Yes	(Tamminga et al., 2021)	10.1007/s11356-021-16106-4
Water from plastic kettles	>0.8	Not described	Raman, SEM	Yes	NA	NA	NA	Not described	(Shi et al., 2022)	10.1016/j.jhazmat.2021.127997
Lobster (Nephrops norvegicus) and sediments	>1.2	FH	SM, FTIR	Yes	Yes	0.38+/-0.49 procedural blanks, 0.27+/-0.45 air	Not described	No	(Joyce et al., 2022)	10.1016/j.scitotenv.2022.154036
Marine sediments	>450	Not described	FTIR	Yes	Yes	Not detected	NA	Not described	(Bayo et al., 2022)	10.1016/j.marpolbul.2022.113647
Plastic water bottle	>0.22	Not described	FTIR, TEM	Not described	NA	NA	NA	NA	(Song et al., 2021)	10.1007/s11356-021-14939-7
Manila clams (Ruditapes philippinarum)	>1.6	LF	FTIR, FM	Yes	Yes	13+/-7 particles	Not described	No	(Guzman et al., 2022)	10.1016/j.marpolbul.2022.113846
Beaches, surface water, sediments, benthic sediments	>10 (sand), 50 (seawater), 10 (invertebrate)	FH	FTIR	Yes	Yes	Not described	Not described	Yes	(Jones et al., 2021)	10.1016/j.scitotenv.2021.147704
Seals (Phoca vitulina & Halichoerus grypus)	100 - 5000	Closed acrylic box	FM	Yes	Yes	9 particles	Not described	Yes	(Philipp et al., 2022)	10.3390/ani12050551
Snow	>0.2	Not described	TD-PTR-MS	Yes	Yes	6.3 ng/mL	NA	Yes	(Materić et al., 2021)	10.1016/j.envpol.2021.117697
Fish (Dicentrarchus labrax, Sparus aurata)	>50	LF	SM, FTIR	Yes	Yes	<3 microfibers	Not described	Yes	(Sánchez-Almeida et al., 2022)	10.3390/polym14101931
Floodplain soil	>5	LF	SM, FTIR	Yes	Yes	21 particles	11-1000 um	Yes	(Rolf et al., 2022)	10.1016/j.scitotenv.2022.155141
River water and sediment	>2	Not described	SEM, Raman	Yes	Yes	Not detected	NA	Not described	(Soltani et al., 2022)	10.1016/j.scitotenv.2022.154728
Soil and sediment	>5	Not described	SM, FTIR	Yes	Yes	Not detected	NA	Not described	(Xu et al., 2022)	10.1016/j.jhazmat.2021.127234
Wastewater treatment plant water	>20	Not described	FTIR	Yes	Yes	3-4 particles/field, 0 particles/lab	Not described	Yes	(Kim et al., 2022)	10.1016/j.jhazmat.2022.129474
Sediment and plankton net samples	>0.4	FH	SM, Raman	Yes	Yes	3.4 particles/10g of sediment	Not described	Yes	(Reineccius et al., 2021)	10.1016/j.scitotenv.2021.147881
Sea urchin (Diadema africann)	>50	Globe box	Raman	Yes	Yes	<3 microfibers	Not described	Yes	(Sevillano-González et al., 2022)	10.1016/j.marpolbul.2021.113174
Sea water	>70	Not described	FTIR, uXRF	Yes	NA	NA	NA	Yes	(Leistenschneider et al., 2021)	10.1021/acs.est.1c05207
Rabbit fish	>0.47	LF	FTIR	Yes	Yes	0-13 fibres	Not described	Not described	(Paler et al., 2021)	10.1016/j.envpol.2021.117166
Treated wastewater	>0.45	Not described	SM, FTIR	Yes	Yes	1 fiber/blank	Not described	Not described	(Pico ́et al., 2021)	10.1016/j.jhazmat.2021.125747
Sediment	>0.45	Not described	FTIR	Yes	Yes	3 particles/blank	Not described	No	(Kukkola et al., 2022)	10.1016/j.marpolbul.2022.113554
Cave sediment	0.7 - 1.2	Not described	UV Flashlight + LM	Not described	NA	NA	NA	NA	(Balestra et al., 2022)	10.1016/j.envpol.2021.118261
Fish (Perca fluviatilis &Coregonus albula)	>20	FH and LF	SM, FTIR	Yes	Yes	9.3+/-7 MPs/sample	NA	Not described	(Uurasjärvi et al., 2021)	10.1016/j.envpol.2021.117780
Wastewater treatment plant water	1,000 - 5,000	Not described	LM	Yes	Yes	Not detected	NA	Not described	(Muhawenimana et al., 2022)	10.1016/j.envpol.2022.119198
Wastewater influents	>1.2	FH	FTIR	Yes	Yes	2 fibers	NA	No	(Harley-Nyang et al., 2022)	10.1016/j.scitotenv.2022.153735
Zooplankton	>5	LF	FTIR	Yes	Yes	~2.6 particles	Not described	Yes	(Botterell et al., 2022)	10.1016/j.scitotenv.2022.154886
NA: not available, LF: Laminar flow, FH: Fume hood, CR: Clean room, FTIR: Fourier-transform infrared spectroscopy, LM: light microscopy, SM: Stereomicroscope, Ft-MIR-NIR: Fourier Transform Mid- and Near-Infra Red, SEM: Scanning electron microscopy, LISST: laser in-situ scattering and transmissometry analyzer, TED-GC-MS: Thermal Extraction and desorption with Gas Chromatography-Mass Spectrometry, …
