## Supplementary material for "Microplastics analytics: why we should not underestimate the importance of blank controls": List of all detected particles and their classification

### Sheet: Sheet1
Material	Classification
(+/-)-A-TOCOPHEROL ACETATE STANDARD	NP
(+/-)-HYDNOCARPIN D	NP
(2S,4S)-(+)-PENTANEDIOL	NP
(S)-(+)-1,3-BUTANEDIOL	CSF
1-BUTANESULFONIC ACID SODIUM SALT	PZ
1-CHLOROOCTANE	PZ
1-DODECANAL	NP
1-HEXADECANOL	NP
1-O-HEXADECYL-2-PALMITOYL-SN-GLYCERO-3-PHOSPHO-(N-PALMITOYL)-ETHANOLAMIDE SODIUM SALT	UK
1-PENTANESULFONIC ACID SODIUM SALT	NP
1,1,3-TRIS(2-METHYL-4-HYDROXY-5-TERT-BUTYLPHENYL)BUTANE	CSF
1,2,4-BUTANETRIOL	PZ
1,3-BUTANEDIOL DIACETATE	CSF
1,4-BUTANEDIAMINE	PP
1,4-PENTANEDIOL	PZ
1H-TETRAZOLE	NP
1H,1H,2H,2H-TRIDECAFLUORO-1-N-OCTANOL	CSF
2-ETHYLHEXYL EPOXYLGALLATE	PZ
2-PENTENE	CSF
2-PHENYLETHYLAMINE	NP
3-ACETYL-1-PROPANOL	NP
3-AMINOMETHYL-3,5,5-TRIMETHYLCYCLOHEXYLAMINE	CSF
3-GLYCIDOXYPROPYLTRIMETHOXYSILANE	CSF
3-METHYL-1,3,5-PENTANETRIOL	PZ
3-PENTANONE	CSF
3,5,5-TRIMETHYLHEXANAL	NP
3,5,5-TRIMETHYLHEXANOIC ACID	CSF
3,7,11,15-TETRAMETHYL-2-HEXADECEN-1-OL	NP
4-AMINO-2,6-DICHLOROPHENOL	NP
4-HEPTANOL	NP
4-METHOXY-4-METHYL-2-PENTANONE	CSF
5-UNDECANOLIDE	NP
8-ANILINO-1-NAPHTHALENESULFONIC ACID	NP
ABSINTHE OIL	NP
ACID VIOLET 17	PG
Acrylonitrile Butadiene Styrene	PP
ADDITOL VXL 4910	CSF
ADDITOL XL 123	CSF
AGITAN 296 / 218 / 280 / 633	CSF
ALPEX CK-450, CYCLIZED RUBBER	PP
ALUMINIUM HYDROXIDE	NP
ALUMINUM AMMONIUM SULFATE	PG
AMMONIUM DIHYDROGENPHOSPHATE	NP
AMMONIUM NITRATE	NP
ANGIOTENSIN II	NP
AQUACER 593	CSF
ARSENAZO III	NP
ARSENIC(III) SULFIDE HYDRATE	CSF
B-IONONE	NP
BACITRACIN ZINC SALT	NP
BARIUM HYDROXIDE OCTAHYDRATE	NP
BETULIN	NP
BIS(3-AMINOPROPYL)AMINE	NP
BLACK PEPPER OIL	NP
BLISTER FREE 54	CSF
BONE PHOSPHATE	NP
BYK 077	NP
BYK 392	CSF
CALCIUM PHOSPHATE	NP
CEDAR WOOD OIL	NP
Cellulose Acetate	PP
CELLULOSE PROPIONATE	PP
Chloroparaffin short chain, 60% Cl	PZ
CHOLESTANOL	NP
CHOLESTERYL PELARGONATE	PG
CIRCUIT FOIL	NP
CIS-9-TRICOSENE	NP
COCONUT OIL	NP
COLOR MASTERBATCH POLYPROPYLENE + WHITE PIGMENT	PP
COTTON	FB
CYPRESS OIL	NP
DABCO T 12 CL	CSF
DAMMAR AGED	CSF
DAMMAR VARNISH	CSF
DAPRO DF-911, DEFOAMER	CSF
DECABROMDIPHENYLOXIDE	CSF
DECANOIC ACID	CSF
DEOXYCHOLIC ACID SODIUM SALT MONOHYDRATE	CSF
DI-N-OCTYLTIN BIS(2-ETHYLHEXYL) MERCAPTOACETATE	CSF
DI(ETHYLENE GLYCOL) DISTEARATE	NP
Di(tridecyl) Adipate	PZ
DIBUTYL KETONE	CSF
DIBUTYLAMINE	CSF
DIETHYL ACETYLMALONATE	NP
DIETHYL-3-OXOGLUTARATE	NP
DIISOBUTYLENE	CSF
Diisodecyl Azelate	CSF
DIMETHYL (2-OXOHEPTYL)PHOSPHONATE	NP
DIPROPYLENE GLYCOL	PZ
DITHIODIACETIC ACID	NP
DL-A-LIPOIC ACID	NP
DODECENYLSUCCINIC ANHYDRIDE	PZ
DOW CORNING 30	PP
DOW CORNING 67	PP
DOWANOL PGDA	CSF
EASTOTACK H 100 R	CSF
EDAPLAN LA 411	NP
EDAPLAN VP LA 420	NP
EFKA 3236 / 3288	CSF
EFKA 3239	CSF
EFKA 4060	CSF
ELEMI OIL	NP
EMBLAR OV	UK
EMPILAN BQ 100, FATTY ACID ETHOXYLATE	NP
Epichlorohydrin/Ethylene Oxide Copolymer	PP
ERGOSTEROL, PROVITAMIN D	NP
ERYTHROMYCIN	NP
ETHYL BUTYRYLACETATE	NP
ETHYL DIETHYLPHOSPHONOACETATE	CSF
ETHYL STEARATE	CSF
EUCALYPTUS OIL	NP
EXCEED	CSF
FOOD ORANGE 5	PG
FRANKINCENSE OIL	NP
GERANIUM OIL	NP
GLYCEROL MONOOLEATE	NP
GLYCEROL TRISTEARATE	NP
GRANITE GREY, DRIED	NP
GUM ELEMI	NP
HEXAHYDRO-1H-AZEPINE	PZ
HEXANOYL CHLORIDE	NP
Highly softened foam, Sympatex White	PP
HIPS/PP/PA6 ALLOY	PZ
HOLMIUM(III) OXIDE	NP
ISONONANOIC ACID	CSF
ISOOCTANE	NP
ISOSTEARIC ACID	CSF
K FLEX M B 301	CSF
KOLLIDON VA 64	NP
KOLLIDON VA 64	PP
L-CYSTINE	NP
L-DJENKOLIC ACID	NP
LEAD(IV) ACETATE	CSF
LEMON WORMWOOD OIL	NP
LIGROIN	CSF
LIQUID PARAFFIN	NP
MACRYNAL SM 51ON 60 LG	PP
MALTOHEPTAOSE	CSF
MARK 67 D / 328	NP
MARLIPAL (R) 1618/25	CSF
MASTIC	NP
METHYL (R)-(-)-3-HYDROXYBUTYRATE	CSF
MINERAL OIL	NP
MORIN	NP
MYRRH OIL	NP
N-BUTYLDIETHANOLAMINE	CSF
N-ETHYLETHYLENEDIAMINE	NP
N-METHYL-E-CAPROLACTAM	CSF
N-METHYLPYRROLIDONE	CSF
N,N-DIMETHYLACETAMIDE	CSF
NAPHTHA, SOLVENT	CSF
NEOPENTYLAMINE	PZ
NEPHELINE SYENITE	PG
NICKEL(II) FORMATE	NP
NIGERICIN SODIUM SALT	NP
NYLON 6,6	PP
OCTACOSANE	NP
OLEFIN FILM	PP
OLEOYL CHLORIDE	CSF
ORANGE BITTER OIL	NP
OXIDIZED DTT	NP
P-DIAMINOBENZENE	PG
PARAFFIN	NP
PARALOID(TM)B 48 N	CSF
PD ALFA 468	UK
PEG 400 MONOOLEATE	CSF
PENTAFLUOROBENZOYL CHLORIDE	NP
PENTYL PROPIONATE	CSF
PETROLEUM BENZINE	CSF
PFA	PP
PHOSPHATE POTASSIUM DIBASIC TRIHYDRATE	NP
PICCOTAC 95 E	CSF
PIGMENT BROWN 8	PG
PIGMENT WHITE 6 BASED	PG
PINE OIL	NP
PLASTORIT (R) SUPER	CSF
POLY(NEOPENTYLENE TEREPHTHALATE)	PP
Poly(tetrafluoroethylene-co-perfluoro-(alkyl vinyl ether))	PP
POLY[(ACRYLIC ACID):(BUTYL ACRYLATE):(METHACRYL AMIDE):STYRENE]	PP
POLYALKYLBENZENE	PP
Polyamide 2. White Pellet	PP
Polyester	PP
Polyethylene	PP
POLYETHYLENE GLYCOL 200	PP
POLYETHYLENE GLYCOL 400	PP
POLYOXYETHYLENE(20) SORBITAN MONOOLEATE	PP
POLYOXYETHYLENE(20) SORBITAN MONOPALMITATE	PP
Polypropylene	PP
Polypropylene Isotactic Chlorinated 32% Chlorine	PP
POLYSORBATE 80 STANDARD	PP
POLYSTYRENE	PP
Polyvinyl Chloride	PP
POLYVINYLFORMAL	PP
POTASSIUM BROMATE	NP
POTASSIUM DIHYDROGENPHOSPHATE	CSF
PRIMAL (R) WS 24	CSF
PROPANOLAMINE	NP
PVA	PP
RAVENSARA OIL	NP
REACTIVE BLUE 19 BASED	PG
RESYDROL AX 237W	CSF
RICINOLEIC ACID	PG
RUTIN	NP
RUTINE SODIUM SULFATE	NP
SAIKOSAPONIN B2	NP
SALINOMYCIN SODIUM SALT	NP
SHELLACK ANGELO 4621 SUPERBLONDE	UK
SILICON(IV) OXIDE	PP
SILWET L-7600	CSF
SODA ASH	NP
SODIUM 1-HEPTANESULFONATE	NP
SODIUM BROMATE	CSF
SODIUM PALMITATE	CSF
SODIUM TAUROCHOLATE	NP
SORBITAN MONOPALMITATE	NP
SPERMIDINE	NP
SPRUCE OIL	NP
STEARIC ACID	PZ
STYPHNIC ACID	CSF
SUNFLOWER SEED OIL	NP
SURFACTIN SODIUM SALT	NP
SWEET ORANGE OIL	NP
TAGETES OIL	NP
TAIKO CELLULOSE FILM	PP
TAIKO-FE	PP
TANEDE RC	CSF
TANGERINE OIL	NP
TEFLON - Polytetrafluoroethylene	PP
TEGO AIREX 900	CSF
TEGO GLIDE 410	CSF
TEGO GLIDE 420	CSF
TEGO TWIN 4000	CSF
TEGO WET 270	CSF
TEGO WET 505	CSF
TERT-AMYL ALCOHOL	NP
TERT-BUTYLAMINE	CSF
TETRAMETHYLUREA	PZ
THUJA OIL	NP
TIN(II) 2-ETHYLHEXANOATE	NP
TINUVIN 292	CSF
TITANIUM(IV) BUTOXIDE	NP
TITANIUM(IV) OXIDE ANATASE	CSF
TRAGACANTH GUM	NP
TRIETHYL PHOSPHATE	CSF
TRIETHYL PHOSPHONOACETATE	CSF
Triisononyl Trimellitate	PZ
TRIOLEIN	NP
TRITON X-100	NP
TROPINE	NP
TWEEN 60	NP
VALERONITRILE	NP
VARIAMINE BLUE	CSF
VERBENA WILD CRAFTED OIL	NP
VIACRYL SC 166	CSF
VIRGINIAN CEDAR WOOD OIL	NP
VISTALON 8510, COPOLYMER EPDM TYPE	PP
VITAMIN E	NP
WATER	NP
XYLOOLIGOSACCHARIDES	NP
YLANG YLANG EXTRA OIL	NP
